# Cell fixation improves performance of *in situ* crosslinking mass spectrometry while preserving cellular ultrastructure

**DOI:** 10.1101/2024.03.29.587383

**Authors:** Andrew R.M. Michael, Bruno C. Amaral, Kallie L. Ball, Kristen H. Eiriksson, David C. Schriemer

## Abstract

Crosslinking mass spectrometry (XL-MS) has the potential to map the interactome of the cell with high resolution and depth of coverage. However, current *in vivo* XL-MS methods are hampered by crosslinkers that demonstrate low cell permeability and require long reaction times. Consequently, interactome sampling is not high and long incubation times can distort the cell, bringing into question the validity any protein interactions identified by the method. We address these issues with a fast formaldehyde-based fixation method applied prior to the introduction of secondary crosslinkers. Using human A549 cells and a range of reagents, we show that 4% formaldehyde fixation with membrane permeabilization preserves cellular ultrastructure and simultaneously improves reaction conditions for *in situ* XL-MS. Protein labeling yields can be increased even for nominally membrane-permeable reagents, and surprisingly, formaldehyde does not compete with conventional amine-reactive crosslinking reagents. Prefixation with permeabilization uncouples cellular dynamics from crosslinker dynamics, enhancing control over crosslinking yield and permitting the use of any chemical crosslinker.
