## Supplementary Table 1 for "Cell fixation improves performance of *in situ* crosslinking mass spectrometry while preserving cellular ultrastructure"

Sample	CSMs (#)		CSMs Mono-links (#)		CSMs Loop-links (#)		CSMs IntrasXLs (#)		CSMs IntersXLs (#)		URP Loop-links (#)		URP IntrasXLs (#)		URP IntersXLs (#)		PPIs (#)
FDR	5%	1%	5%	1%	5%	1%	5%	1%	5%	1%	5%	1%	5%	1%	5%	1%	5%	1%
Live cells	29766	24555	181337	153136	23486	18851	5679	5151	601	553	4608	3440	1209	1144	139	113	103	82
Fixed cells	36793	33449	102807	97673	30363	26974	5835	5983	595	492	6206	5090	1186	1218	183	151	141	109
Fix+Perm	55630	46499	121252	101516	45598	36546	9557	9557	475	396	9779	7231	2036	2026	187	143	141	103
Fixd 3X DSS	83514	73189	197610	168166	54687	45506	25920	25651	2907	2032	11817	9086	5292	5183	779	514	448	276
Fix+Perm - PhoX	168177	148972	453121	385193	114307	96918	50853	50462	3017	1592	21362	16707	9760	9634	962	499	499	278
